# Pangenomic analysis reveals plant NAD^+^ manipulation as an important virulence activity of bacterial pathogen effectors

**DOI:** 10.1101/2022.06.07.495176

**Authors:** Michelle T. Hulin, Lionel Hill, Jonathan D. G. Jones, Wenbo Ma

## Abstract

Nicotinamide adenine dinucleotide (NAD^+^) has emerged as a key component in prokaryotic and eukaryotic immune systems and the recent discovery that Toll/interleukin-1 receptor (TIR) proteins function as NAD^+^ hydrolases (NADase) link NAD^+^-derived small molecules with immune signalling. We investigated pathogen manipulation of host NAD^+^ metabolism as a virulence strategy. Using the pangenome of the model bacterial pathogen *Pseudomonas syringae,* we conducted a structure-based similarity search from 35,000 orthogroups for type III effectors (T3Es) with potential NADase activity. Thirteen T3Es, including five newly identified candidates, were identified that possess domain(s) characteristic of seven NAD^+^-hydrolyzing enzyme families. Most *P. syringae* strains that depend on the Type III secretion system to cause disease, encode at least one NAD^+^-manipulating T3E, and many have several. We experimentally confirmed the type III-dependent secretion of a novel T3E, named HopBY, which shows structural similarity to both TIR and adenosine diphosphate ribose (ADPR) cyclase. Homologs of HopBY were predicted to be type VI effectors in diverse bacterial species, indicating potential recruitment of this activity by microbial proteins secreted during various interspecies interactions. HopBY efficiently hydrolyzes NAD^+^ and specifically produces 2’cADPR, which can also be produced by TIR immune receptors of plants and other bacteria. Intriguingly, this effector promoted bacterial virulence, indicating that 2’cADPR may not be the signalling molecule that directly initiates immunity. This study highlights a host-pathogen battle ground centred around NAD^+^ metabolism and provides insight into the NAD^+^-derived molecules involved in plant immunity.

**Significance statement:** NAD^+^ metabolism plays a crucial role in plant and bacterial immunity. However, the diversity and scope of NAD^+^ processing steps in immune signalling remain unclear. Furthermore, whether pathogens can manipulate NAD^+^ metabolism to promote virulence is unknown. By conducting a pangenomic screen of the plant pathogen *P. syringae,* we found 13 type III effectors that potentially possess NADase activities, indicating that NAD^+^ manipulation is an important virulence mechanism. Further characterization of a newly identified effector HopBY showed that it produces a cyclic ADP-ribose isomer (2’cADPR) and promotes bacterial infection and symptom development. This study clarifies the role of 2’cADPR in immune signalling and provides an example of effectors as useful molecular probes to understand immunity.
