## Supplementary material for "Pangenomic analysis reveals plant NAD^+^ manipulation as an important virulence activity of bacterial pathogen effectors": Table S4

### Sheet: Sheet1
Table S4: NADase effectors identified using EffectiveT3 from the P. syringae pangenome
Key for Summary Effectors Table:
Total: Total number of predicted effectors for each enzyme group
EffectiveT3: Number of candidate orthogroups with members scoring over 0.90 with EffectiveT3
High frequency: Candidate orthogroups where ≥50% of the orthogroup sequences were annotated as an effector
T3SS+ and hrp promoter: Candidates orthogroups with effectors present in at least one genome with a canonical T3SS predicted and ≥25% of the sequences possessed a proceeding hrp-box promoter within 1000 bp (purposely set low in the case of possible operons)
Manual filtering: Remaining orthogroup candidates were manually checked, those within operons of non-effector genes, or with a hrp-box promoter within other CDS or > 400 bp away from the start codon were removed
Notes in Full list table include those that are known effectors and also results of manual check of genomic location (e.g. manual identification of hrp and operons)

### Sheet: Summary effectors
Group	Total	EffectiveT3	High frequency effectors	T3SS+ and hrp promoter	Manual filtering
TIR/ADPR cyclase	67	35	13	6	2
NUDIX/	111	50	13	8	1
Pyrophosphatase
ART	146	74	26	14	7
PDE	226	114	43	20	1
NH	8	5	2	1	1
SIR	15	6	2	1	0
ADPR cyclase	1	1	1	1	1
Total	574	285	100	51	13

### Sheet: Full list effectors
Group	Orthogroup	No. genes	No. predicted effectors	% predicted effectors	No. with hrp promoter (within 1000 bp upstream)	% with hrp promoter (within1000bp upstream)	No. genome possessing orthogroup	No. T3SS+ genomes posessing orthogroup	% genomes that were T3SS+ possessing orthogroup	Notes
ART	OG0000284	642	2	0.311526	2	100	2	2	100
ART	OG0000748	537	4	0.744879	4	100	4	4	100
ART	OG0000829	535	2	0.373832	0	0	0	0	0
ART	OG0000935	534	143	26.779	38	26.5734	38	26	68.4211
ART	OG0000986	NA
ART	OG0001084	NA
ART	OG0001169	533	2	0.375235	0	0	0	0	0
ART	OG0001259	NA
ART	OG0001315	532	355	66.7293	33	9.29577	33	32	96.9697
ART	OG0001428	532	60	11.2782	60	100	60	59	98.3333
ART	OG0001749	531	3	0.564972	0	0	0	0	0
ART	OG0001819	NA
ART	OG0001835	NA
ART	OG0001864	NA
ART	OG0001865	NA
ART	OG0001896	NA
ART	OG0002047	NA
ART	OG0002094	NA
ART	OG0002168	NA
ART	OG0002218	NA
ART	OG0002708	529	16	3.02457	2	12.5	2	0	0
ART	OG0002919	527	65	12.334	1	1.53846	1	1	100
ART	OG0002945	NA
ART	OG0003042	NA
ART	OG0003044	525	155	29.5238	21	13.5484	21	21	100
ART	OG0003293	518	2	0.3861	1	50	1	1	100
ART	OG0003308	518	1	0.19305	0	0	0	0	0
ART	OG0003407	514	3	0.583658	0	0	0	0	0
ART	OG0003512	509	380	74.6562	108	28.4211	108	103	95.3704	part of operon
ART	OG0003860	NA
ART	OG0003997	431	363	84.2227	136	37.4656	136	131	96.3235	part of operon
ART	OG0004245	354	6	1.69492	4	66.6667	4	4	100
ART	OG0004261	350	5	1.42857	1	20	1	1	100
ART	OG0004303	339	332	97.9351	299	90.0602	188	187	99.4681	HopF/BB
ART	OG0004346	328	44	13.4146	0	0	0	0	0
ART	OG0004363	324	15	4.62963	3	20	3	2	66.6667
ART	OG0004559	263	256	97.3384	42	16.4062	42	36	85.7143
ART	OG0004612	248	28	11.2903	6	21.4286	6	6	100
ART	OG0005012	171	5	2.92398	2	40	2	0	0
ART	OG0005149	155	2	1.29032	0	0	0	0	0
ART	OG0005256	144	130	90.2778	38	29.2308	37	35	94.5946	Possible effector
ART	OG0005397	133	91	68.4211	54	59.3407	46	46	100	HopO1
ART	OG0005568	120	69	57.5	44	63.7681	43	42	97.6744	unlikely hrp
ART	OG0005593	119	13	10.9244	10	76.9231	10	10	100
ART	OG0005686	112	103	91.9643	91	88.3495	87	87	100	AvrRpm
ART	OG0005851	102	22	21.5686	1	4.54545	1	1	100
ART	OG0005941	NA
ART	OG0005965	NA
ART	OG0006017	90	24	26.6667	23	95.8333	23	21	91.3043
ART	OG0006020	90	19	21.1111	16	84.2105	16	16	100
ART	OG0006091	85	12	14.1176	2	16.6667	2	2	100
ART	OG0006220	76	1	1.31579	0	0	0	0	0
ART	OG0006260	74	1	1.35135	0	0	0	0	0
ART	OG0006305	72	8	11.1111	2	25	2	2	100
ART	OG0006340	69	54	78.2609	53	98.1481	53	53	100	HopS
ART	OG0006486	63	46	73.0159	6	13.0435	6	4	66.6667
ART	OG0006516	61	4	6.55738	0	0	0	0	0
ART	OG0006518	61	1	1.63934	0	0	0	0	0
ART	OG0006534	60	1	1.66667	1	100	1	1	100
ART	OG0006862	48	4	8.33333	0	0	0	0	0
ART	OG0007250	NA
ART	OG0007393	36	1	2.77778	0	0	0	0	0
ART	OG0007498	34	3	8.82353	0	0	0	0	0
ART	OG0008182	26	2	7.69231	0	0	0	0	0
ART	OG0008447	NA
ART	OG0008472	23	1	4.34783	0	0	0	0	0
ART	OG0008628	22	8	36.3636	0	0	0	0	0
ART	OG0009252	18	3	16.6667	0	0	0	0	0
ART	OG0009580	16	6	37.5	4	66.6667	4	3	75
ART	OG0009885	14	14	100	10	71.4286	10	10	100	HopU
ART	OG0009898	NA
ART	OG0010069	NA
ART	OG0010136	14	4	28.5714	3	75	3	2	66.6667
ART	OG0010326	13	1	7.69231	0	0	0	0	0
ART	OG0010867	NA
ART	OG0011066	10	1	10	1	100	1	1	100
ART	OG0011259	NA
ART	OG0011515	NA
ART	OG0011621	NA
ART	OG0012211	8	2	25	0	0	0	0	0
ART	OG0012311	8	2	25	0	0	0	0	0
ART	OG0012336	NA
ART	OG0012567	NA
ART	OG0012765	NA
ART	OG0012775	7	3	42.8571	3	100	3	3	100
ART	OG0012779	NA
ART	OG0012802	NA
ART	OG0012909	NA
ART	OG0012985	7	7	100	0	0	0	0	0
ART	OG0013081	NA
ART	OG0013097	7	5	71.4286	0	0	0	0	0
ART	OG0013340	NA
ART	OG0013496	6	2	33.3333	1	50	1	1	100
ART	OG0013700	6	5	83.3333	0	0	0	0	0
ART	OG0013725	6	4	66.6667	1	25	1	1	100	unlikely hrp
ART	OG0013849	NA
ART	OG0014801	NA
ART	OG0014845	NA
ART	OG0014962	NA
ART	OG0014988	NA
ART	OG0015087	NA
ART	OG0015214	NA
ART	OG0015824	NA
ART	OG0016131	NA
ART	OG0016356	NA
ART	OG0016394	NA
ART	OG0016521	4	2	50	2	100	2	1	50	Unlikely T3SS signal
ART	OG0016626	4	1	25	1	100	1	1	100
ART	OG0016653	NA
ART	OG0016802	NA
ART	OG0017100	3	2	66.6667	0	0	0	0	0
ART	OG0017268	3	2	66.6667	0	0	0	0	0
ART	OG0017346	NA
ART	OG0017784	3	1	33.3333	0	0	0	0	0
ART	OG0018195	3	3	100	3	100	3	3	100	Possible effector
ART	OG0018526	3	3	100	2	66.6667	2	1	50	part of operon
ART	OG0019181	NA
ART	OG0019425	NA
ART	OG0019879	NA
ART	OG0020250	NA
ART	OG0020560	NA
ART	OG0020901	2	1	50	0	0	0	0	0
ART	OG0020914	NA
ART	OG0021258	NA
ART	OG0021371	NA
ART	OG0021835	NA
ART	OG0022322	2	1	50	1	100	1	1	100	part of operon
ART	OG0022821	NA
ART	OG0023296	NA
ART	OG0023323	2	2	100	0	0	0	0	0
ART	OG0024278	NA
ART	OG0025225	NA
ART	OG0025913	1	1	100	1	100	1	0	0
ART	OG0026005	NA
ART	OG0026263	NA
ART	OG0027016	NA
ART	OG0028106	NA
ART	OG0028202	NA
ART	OG0028209	NA
ART	OG0029584	NA
ART	OG0031747	NA
ART	OG0031776	1	1	100	0	0	0	0	0
ART	OG0032117	NA
ART	OG0033022	NA
ART	OG0033154	NA
ART	OG0034402	NA
NH	OG0000169	793	1	0.126103	0	0	0	0	0
NH	OG0002649	NA
NH	OG0004338	331	4	1.20846	0	0	0	0	0
NH	OG0004494	286	85	29.7203	85	100	85	63	74.1176
NH	OG0004871	195	124	63.5897	121	97.5806	118	117	99.1525	HopQ
NH	OG0010656	NA
NH	OG0015028	NA
NH	OG0016242	4	2	50	0	0	0	0	0
NUDIX	OG0000179	762	363	47.6378	96	26.4463	95	90	94.7368
NUDIX	OG0000214	716	223	31.1453	111	49.7758	111	109	98.1982
NUDIX	OG0000224	693	3	0.4329	2	66.6667	2	1	50
NUDIX	OG0000480	552	37	6.7029	20	54.0541	20	20	100
NUDIX	OG0000976	534	4	0.749064	0	0	0	0	0
NUDIX	OG0001036	534	1	0.187266	0	0	0	0	0
NUDIX	OG0001070	533	161	30.2064	6	3.72671	6	6	100
NUDIX	OG0001155	NA
NUDIX	OG0001243	533	505	94.7467	215	42.5743	215	185	86.0465	part of operon
NUDIX	OG0001381	532	85	15.9774	0	0	0	0	0
NUDIX	OG0001393	532	260	48.8722	6	2.30769	6	5	83.3333
NUDIX	OG0001407	NA
NUDIX	OG0001442	532	1	0.18797	0	0	0	0	0
NUDIX	OG0001452	532	26	4.88722	0	0	0	0	0
NUDIX	OG0001610	532	13	2.44361	7	53.8462	7	2	28.5714
NUDIX	OG0001635	532	417	78.3835	401	96.1631	400	388	97	unlikely hrp
NUDIX	OG0001679	NA
NUDIX	OG0001722	531	1	0.188324	0	0	0	0	0
NUDIX	OG0001808	531	72	13.5593	0	0	0	0	0
NUDIX	OG0001881	531	6	1.12994	0	0	0	0	0
NUDIX	OG0002081	NA
NUDIX	OG0002180	531	123	23.1638	0	0	0	0	0
NUDIX	OG0002279	NA
NUDIX	OG0002287	531	72	13.5593	56	77.7778	56	53	94.6429
NUDIX	OG0002325	530	2	0.377358	0	0	0	0	0
NUDIX	OG0002356	NA
NUDIX	OG0002509	530	13	2.45283	5	38.4615	5	2	40
NUDIX	OG0002515	NA
NUDIX	OG0002539	530	6	1.13208	6	100	6	0	0
NUDIX	OG0002544	NA
NUDIX	OG0002549	530	5	0.943396	0	0	0	0	0
NUDIX	OG0002569	NA
NUDIX	OG0002671	NA
NUDIX	OG0002682	529	2	0.378072	0	0	0	0	0
NUDIX	OG0002847	NA
NUDIX	OG0002981	526	44	8.36502	4	9.09091	4	4	100
NUDIX	OG0002997	NA
NUDIX	OG0003094	NA
NUDIX	OG0003437	513	13	2.53411	13	100	13	11	84.6154
NUDIX	OG0003768	490	487	99.3878	172	35.3183	172	145	84.3023	unlikely hrp
NUDIX	OG0003823	484	289	59.7107	95	32.872	95	62	65.2632	unlikely hrp
NUDIX	OG0004004	NA
NUDIX	OG0004463	297	223	75.0842	213	95.5157	213	213	100	HopAG (also has ART domain)
NUDIX	OG0004669	NA
NUDIX	OG0004776	NA
NUDIX	OG0004874	NA
NUDIX	OG0004975	178	2	1.1236	0	0	0	0	0
NUDIX	OG0005002	173	9	5.20231	0	0	0	0	0
NUDIX	OG0005073	NA
NUDIX	OG0005105	161	23	14.2857	4	17.3913	4	4	100
NUDIX	OG0005508	NA
NUDIX	OG0005523	NA
NUDIX	OG0005676	113	6	5.30973	2	33.3333	2	2	100
NUDIX	OG0005691	NA
NUDIX	OG0005703	111	50	45.045	49	98	49	45	91.8367
NUDIX	OG0005792	105	7	6.66667	3	42.8571	3	3	100
NUDIX	OG0006004	91	2	2.1978	0	0	0	0	0
NUDIX	OG0006680	54	8	14.8148	6	75	3	2	66.6667
NUDIX	OG0007373	36	2	5.55556	1	50	1	1	100
NUDIX	OG0007581	33	6	18.1818	2	33.3333	2	2	100
NUDIX	OG0007841	30	10	33.3333	10	100	10	10	100
NUDIX	OG0007904	NA
NUDIX	OG0008340	NA
NUDIX	OG0008885	NA
NUDIX	OG0009039	19	1	5.26316	0	0	0	0	0
NUDIX	OG0009525	NA
NUDIX	OG0009967	NA
NUDIX	OG0010023	14	12	85.7143	10	83.3333	10	10	100	part of operon
NUDIX	OG0010537	12	12	100	9	75	9	9	100	unlikely hrp
NUDIX	OG0011135	10	10	100	1	10	1	1	100
NUDIX	OG0011535	NA
NUDIX	OG0011584	NA
NUDIX	OG0011611	9	1	11.1111	0	0	0	0	0
NUDIX	OG0011721	NA
NUDIX	OG0011725	NA
NUDIX	OG0011777	9	8	88.8889	1	12.5	1	1	100
NUDIX	OG0012013	NA
NUDIX	OG0012811	NA
NUDIX	OG0013100	NA
NUDIX	OG0014277	NA
NUDIX	OG0014615	NA
NUDIX	OG0014838	NA
NUDIX	OG0014950	NA
NUDIX	OG0015555	NA
NUDIX	OG0018075	NA
NUDIX	OG0018961	3	2	66.6667	0	0	0	0	0
NUDIX	OG0019824	NA
NUDIX	OG0020347	NA
NUDIX	OG0020567	NA
NUDIX	OG0021053	2	2	100	0	0	0	0	0
NUDIX	OG0021287	NA
NUDIX	OG0021478	NA
NUDIX	OG0021660	NA
NUDIX	OG0022052	NA
NUDIX	OG0022618	2	1	50	1	100	1	0	0
NUDIX	OG0022814	NA
NUDIX	OG0023149	NA
NUDIX	OG0023305	2	1	50	1	100	1	1	100	part of operon
NUDIX	OG0023518	NA
NUDIX	OG0026705	NA
NUDIX	OG0026715	NA
NUDIX	OG0027039	NA
NUDIX	OG0027227	NA
NUDIX	OG0028872	NA
NUDIX	OG0029350	NA
NUDIX	OG0029514	NA
NUDIX	OG0031105	NA
NUDIX	OG0033220	NA
NUDIX	OG0033797	NA
NUDIX	OG0033843	NA
NUDIX	OG0034651	NA
PDE	OG0000058	1090	19	1.74312	7	36.8421	7	7	100
PDE	OG0000164	815	11	1.34969	4	36.3636	4	3	75
PDE	OG0000197	735	17	2.31293	2	11.7647	2	2	100
PDE	OG0000386	575	3	0.521739	0	0	0	0	0
PDE	OG0000418	564	105	18.617	4	3.80952	4	4	100
PDE	OG0000450	NA
PDE	OG0000467	555	19	3.42342	16	84.2105	16	15	93.75
PDE	OG0000503	550	533	96.9091	216	40.5253	215	180	83.7209	unlikely hrp
PDE	OG0000505	550	389	70.7273	320	82.2622	319	273	85.5799	unlikely hrp
PDE	OG0000549	NA
PDE	OG0000569	544	157	28.8603	54	34.3949	54	48	88.8889
PDE	OG0000595	542	497	91.6974	18	3.62173	18	15	83.3333
PDE	OG0000610	542	5	0.922509	0	0	0	0	0
PDE	OG0000662	540	413	76.4815	110	26.6344	110	87	79.0909	unlikely hrp
PDE	OG0000679	539	3	0.556586	0	0	0	0	0
PDE	OG0000738	537	1	0.18622	0	0	0	0	0
PDE	OG0000882	NA
PDE	OG0000886	535	2	0.373832	1	50	1	1	100
PDE	OG0000973	534	496	92.8839	304	61.2903	304	273	89.8026	part of operon
PDE	OG0001040	534	1	0.187266	0	0	0	0	0
PDE	OG0001062	NA
PDE	OG0001099	NA
PDE	OG0001125	533	34	6.37899	14	41.1765	14	10	71.4286
PDE	OG0001241	533	1	0.187617	0	0	0	0	0
PDE	OG0001278	532	521	97.9323	11	2.11132	11	6	54.5455
PDE	OG0001303	532	8	1.50376	0	0	0	0	0
PDE	OG0001385	532	2	0.37594	1	50	1	0	0
PDE	OG0001501	NA
PDE	OG0001660	532	8	1.50376	7	87.5	7	2	28.5714
PDE	OG0002089	531	221	41.6196	59	26.6968	59	52	88.1356
PDE	OG0002140	NA
PDE	OG0002312	530	311	58.6792	7	2.2508	7	6	85.7143
PDE	OG0002313	530	1	0.188679	0	0	0	0	0
PDE	OG0002402	NA
PDE	OG0002468	NA
PDE	OG0002481	NA
PDE	OG0002484	NA
PDE	OG0002504	NA
PDE	OG0002570	529	525	99.2439	327	62.2857	327	310	94.8012	part of operon
PDE	OG0002637	NA
PDE	OG0002639	529	481	90.9263	108	22.4532	108	75	69.4444
PDE	OG0002680	529	524	99.0548	45	8.58779	45	28	62.2222
PDE	OG0002715	529	2	0.378072	0	0	0	0	0
PDE	OG0002766	528	70	13.2576	0	0	0	0	0
PDE	OG0002792	NA
PDE	OG0002932	527	3	0.56926	0	0	0	0	0
PDE	OG0003019	525	4	0.761905	0	0	0	0	0
PDE	OG0003102	524	106	20.229	0	0	0	0	0
PDE	OG0003108	NA
PDE	OG0003140	523	12	2.29446	0	0	0	0	0
PDE	OG0003255	519	499	96.1464	74	14.8297	74	71	95.9459
PDE	OG0003348	517	17	3.2882	11	64.7059	11	9	81.8182
PDE	OG0003418	NA
PDE	OG0003434	513	6	1.16959	0	0	0	0	0
PDE	OG0003440	513	2	0.389864	0	0	0	0	0
PDE	OG0003656	501	5	0.998004	0	0	0	0	0
PDE	OG0003665	500	2	0.4	0	0	0	0	0
PDE	OG0003702	NA
PDE	OG0003739	NA
PDE	OG0003761	491	5	1.01833	0	0	0	0	0
PDE	OG0003808	486	1	0.205761	1	100	1	1	100
PDE	OG0003817	484	4	0.826446	1	25	1	1	100
PDE	OG0003865	476	86	18.0672	86	100	86	60	69.7674
PDE	OG0003896	469	39	8.31557	1	2.5641	1	1	100
PDE	OG0003903	468	421	89.9573	203	48.2185	202	182	90.099	part of operon
PDE	OG0003906	NA
PDE	OG0004046	413	23	5.56901	22	95.6522	22	22	100
PDE	OG0004063	407	1	0.2457	0	0	0	0	0
PDE	OG0004065	406	2	0.492611	1	50	1	1	100
PDE	OG0004102	394	347	88.0711	172	49.5677	123	119	96.748	part of operon
PDE	OG0004155	378	21	5.55556	7	33.3333	7	7	100
PDE	OG0004219	360	337	93.6111	32	9.49555	32	29	90.625
PDE	OG0004330	NA
PDE	OG0004378	316	16	5.06329	8	50	8	8	100
PDE	OG0004498	284	2	0.704225	0	0	0	0	0
PDE	OG0004578	258	214	82.9457	102	47.6636	101	100	99.0099	Possible effector
PDE	OG0004607	250	1	0.4	0	0	0	0	0
PDE	OG0004836	203	188	92.6108	36	19.1489	33	33	100
PDE	OG0005000	NA
PDE	OG0005066	165	1	0.606061	0	0	0	0	0
PDE	OG0005083	NA
PDE	OG0005170	152	13	8.55263	0	0	0	0	0
PDE	OG0005289	NA
PDE	OG0005300	141	10	7.0922	1	10	1	0	0
PDE	OG0005327	139	103	74.1007	100	97.0874	100	72	72	unlikely hrp
PDE	OG0005363	136	16	11.7647	1	6.25	1	0	0
PDE	OG0005367	136	10	7.35294	10	100	10	2	20
PDE	OG0005383	134	1	0.746269	0	0	0	0	0
PDE	OG0005531	123	11	8.94309	1	9.09091	1	1	100
PDE	OG0005669	113	1	0.884956	1	100	1	1	100
PDE	OG0005882	NA
PDE	OG0006099	84	34	40.4762	30	88.2353	30	29	96.6667
PDE	OG0006487	63	9	14.2857	7	77.7778	6	4	66.6667
PDE	OG0006489	62	33	53.2258	7	21.2121	7	6	85.7143
PDE	OG0006661	55	51	92.7273	9	17.6471	9	5	55.5556
PDE	OG0006814	NA
PDE	OG0006860	NA
PDE	OG0007207	39	1	2.5641	0	0	0	0	0
PDE	OG0007705	31	31	100	0	0	0	0	0
PDE	OG0007715	31	31	100	28	90.3226	28	23	82.1429	part of operon
PDE	OG0007767	NA
PDE	OG0007771	NA
PDE	OG0007996	28	1	3.57143	0	0	0	0	0
PDE	OG0008188	26	12	46.1538	2	16.6667	2	2	100
PDE	OG0008412	24	1	4.16667	0	0	0	0	0
PDE	OG0008490	NA
PDE	OG0008855	NA
PDE	OG0009135	18	16	88.8889	13	81.25	13	13	100	part of operon
PDE	OG0009215	NA
PDE	OG0009250	NA
PDE	OG0009320	NA
PDE	OG0009407	NA
PDE	OG0009570	16	12	75	7	58.3333	7	5	71.4286	Unlikely T3SS signal
PDE	OG0009606	NA
PDE	OG0009829	NA
PDE	OG0009837	NA
PDE	OG0009838	15	10	66.6667	1	10	1	1	100
PDE	OG0009847	NA
PDE	OG0010029	NA
PDE	OG0010103	14	5	35.7143	0	0	0	0	0
PDE	OG0010295	NA
PDE	OG0010378	13	2	15.3846	0	0	0	0	0
PDE	OG0010463	12	12	100	1	8.33333	1	1	100
PDE	OG0010519	12	7	58.3333	1	14.2857	1	1	100
PDE	OG0010900	NA
PDE	OG0010960	NA
PDE	OG0011090	NA
PDE	OG0011099	NA
PDE	OG0011222	NA
PDE	OG0011351	NA
PDE	OG0011419	NA
PDE	OG0011610	NA
PDE	OG0011629	NA
PDE	OG0011763	9	2	22.2222	2	100	2	2	100
PDE	OG0011827	NA
PDE	OG0012236	NA
PDE	OG0012241	8	3	37.5	1	33.3333	1	0	0
PDE	OG0012251	NA
PDE	OG0012382	NA
PDE	OG0012453	8	1	12.5	0	0	0	0	0
PDE	OG0012625	NA
PDE	OG0012706	7	6	85.7143	2	33.3333	2	2	100	part of operon
PDE	OG0012815	7	1	14.2857	0	0	0	0	0
PDE	OG0012925	NA
PDE	OG0012962	7	1	14.2857	1	100	1	1	100
PDE	OG0013042	7	7	100	7	100	7	7	100	too short <100aa
PDE	OG0013431	NA
PDE	OG0013660	NA
PDE	OG0013783	6	5	83.3333	5	100	5	0	0
PDE	OG0013851	NA
PDE	OG0014216	5	5	100	1	20	1	1	100
PDE	OG0014466	5	3	60	3	100	3	2	66.6667	unlikely hrp
PDE	OG0014568	5	2	40	0	0	0	0	0
PDE	OG0014633	NA
PDE	OG0014784	5	1	20	0	0	0	0	0
PDE	OG0015020	5	2	40	2	100	2	1	50
PDE	OG0015042	NA
PDE	OG0015082	NA
PDE	OG0015126	5	2	40	0	0	0	0	0
PDE	OG0015207	NA
PDE	OG0015280	NA
PDE	OG0015347	NA
PDE	OG0015429	NA
PDE	OG0015571	4	4	100	4	100	4	4	100	too short <100aa
PDE	OG0015671	NA
PDE	OG0015769	NA
PDE	OG0015953	NA
PDE	OG0016106	4	4	100	2	50	2	1	50	unlikely hrp
PDE	OG0016161	NA
PDE	OG0016167	NA
PDE	OG0016170	4	1	25	0	0	0	0	0
PDE	OG0016399	4	1	25	0	0	0	0	0
PDE	OG0016598	NA
PDE	OG0016785	NA
PDE	OG0016934	NA
PDE	OG0017140	3	3	100	0	0	0	0	0
PDE	OG0017312	NA
PDE	OG0017324	3	1	33.3333	1	100	1	0	0
PDE	OG0017363	NA
PDE	OG0017678	3	3	100	3	100	3	3	100	part of operon
PDE	OG0017763	NA
PDE	OG0017772	NA
PDE	OG0018273	NA
PDE	OG0018685	NA
PDE	OG0019070	NA
PDE	OG0019095	3	1	33.3333	1	100	1	0	0
PDE	OG0019147	NA
PDE	OG0019813	NA
PDE	OG0019900	2	1	50	0	0	0	0	0
PDE	OG0020262	NA
PDE	OG0020521	NA
PDE	OG0020566	2	1	50	0	0	0	0	0
PDE	OG0020622	NA
PDE	OG0021393	NA
PDE	OG0021496	NA
PDE	OG0021800	2	1	50	0	0	0	0	0
PDE	OG0021986	NA
PDE	OG0022295	NA
PDE	OG0022778	2	1	50	1	100	1	1	100	part of operon
PDE	OG0022972	NA
PDE	OG0023035	NA
PDE	OG0023074	NA
PDE	OG0023083	NA
PDE	OG0023548	NA
PDE	OG0024950	NA
PDE	OG0024999	NA
PDE	OG0025404	NA
PDE	OG0025785	NA
PDE	OG0025865	NA
PDE	OG0026004	1	1	100	1	100	1	0	0
PDE	OG0026795	NA
PDE	OG0027740	NA
PDE	OG0028444	1	1	100	0	0	0	0	0
PDE	OG0028694	NA
PDE	OG0028731	NA
PDE	OG0028782	1	1	100	0	0	0	0	0
PDE	OG0029472	NA
PDE	OG0029565	NA
PDE	OG0030149	NA
PDE	OG0030263	NA
PDE	OG0030604	NA
PDE	OG0030914	NA
PDE	OG0033016	NA
PDE	OG0033721	NA
PDE	OG0034553	NA
PDE	OG0034562	1	1	100	1	100	1	1	100	unlikely hrp
SIR	OG0000752	537	16	2.97952	15	93.75	15	15	100
SIR	OG0003033	NA
SIR	OG0004423	307	13	4.23453	2	15.3846	2	2	100
SIR	OG0006917	46	29	63.0435	22	75.8621	22	22	100	unlikely hrp
SIR	OG0007783	30	26	86.6667	3	11.5385	3	3	100
SIR	OG0008521	NA
SIR	OG0008525	23	2	8.69565	1	50	1	1	100
SIR	OG0010053	NA
SIR	OG0010389	13	5	38.4615	0	0	0	0	0
SIR	OG0013012	NA
SIR	OG0015468	NA
SIR	OG0016781	NA
SIR	OG0020103	NA
SIR	OG0024122	NA
SIR	OG0032056	NA
TIR	OG0001334	NA
TIR	OG0002342	NA
TIR	OG0002895	NA
TIR	OG0003091	524	1	0.19084	0	0	0	0	0
TIR	OG0003365	516	286	55.4264	119	41.6084	119	113	94.958	unlikely hrp
TIR	OG0003427	513	11	2.14425	5	45.4545	4	4	100
TIR	OG0003627	NA
TIR	OG0003727	494	302	61.1336	42	13.9073	42	41	97.619
TIR	OG0003988	433	361	83.3718	13	3.60111	10	4	40
TIR	OG0004056	408	398	97.549	398	100	398	392	98.4925	hrpZ, annotated as interleukin
TIR	OG0005197	149	11	7.38255	4	36.3636	4	4	100
TIR	OG0005825	103	14	13.5922	1	7.14286	1	1	100
TIR	OG0005966	94	1	1.06383	0	0	0	0	0
TIR	OG0006084	85	60	70.5882	6	10	6	4	66.6667
TIR	OG0006331	70	27	38.5714	6	22.2222	6	3	50
TIR	OG0006426	NA
TIR	OG0006638	55	49	89.0909	45	91.8367	38	37	97.3684	HopAM1
TIR	OG0007020	44	21	47.7273	21	100	21	9	42.8571
TIR	OG0007218	39	8	20.5128	0	0	0	0	0
TIR	OG0008005	28	4	14.2857	0	0	0	0	0
TIR	OG0008132	27	6	22.2222	5	83.3333	5	3	60
TIR	OG0008172	26	1	3.84615	0	0	0	0	0
TIR	OG0008462	NA
TIR	OG0008556	23	23	100	16	69.5652	16	7	43.75	unlikely hrp
TIR	OG0008567	23	21	91.3043	15	71.4286	14	14	100	Possible effector
TIR	OG0008665	22	8	36.3636	5	62.5	5	3	60
TIR	OG0008746	21	8	38.0952	5	62.5	5	3	60
TIR	OG0008767	NA
TIR	OG0008932	20	3	15	1	33.3333	1	1	100
TIR	OG0009056	NA
TIR	OG0009119	NA
TIR	OG0009153	18	4	22.2222	1	25	1	1	100
TIR	OG0009256	18	1	5.55556	0	0	0	0	0
TIR	OG0009489	NA
TIR	OG0009514	16	6	37.5	1	16.6667	1	0	0
TIR	OG0010210	13	6	46.1538	6	100	5	5	100
TIR	OG0010314	NA
TIR	OG0010415	NA
TIR	OG0010587	NA
TIR	OG0010619	12	12	100	3	25	3	3	100	Unlikely T3SS signal
TIR	OG0011682	9	1	11.1111	0	0	0	0	0
TIR	OG0012928	7	1	14.2857	0	0	0	0	0
TIR	OG0013405	NA
TIR	OG0013510	6	1	16.6667	1	100	1	1	100
TIR	OG0013735	6	2	33.3333	0	0	0	0	0
TIR	OG0013877	NA
TIR	OG0014336	NA
TIR	OG0015016	NA
TIR	OG0015935	4	2	50	0	0	0	0	0
TIR	OG0016139	NA
TIR	OG0016910	NA
TIR	OG0017311	NA
TIR	OG0017948	NA
AC	OG0018056	3	3	100	3	100	3	3	100	Possible effector
TIR	OG0018167	NA
TIR	OG0018428	3	3	100	0	0	0	0	0
TIR	OG0019035	NA
TIR	OG0019794	NA
TIR	OG0020636	2	2	100	0	0	0	0	0
TIR	OG0021759	2	1	50	0	0	0	0	0
TIR	OG0024012	NA
TIR	OG0024118	NA
TIR	OG0025895	NA
TIR	OG0025896	NA
TIR	OG0029590	NA
TIR	OG0030412	NA
TIR	OG0033420	NA
TIR	OG0033501	NA
