## Supplementary material for "Pangenomic analysis reveals plant NAD^+^ manipulation as an important virulence activity of bacterial pathogen effectors": Table S5

### Sheet: Sheet1
Table S5: OG18056 homologues across bacteria are type III or type VI effectors.
This table includes all information of OG18056 homolog analysis including identification T3SS machinery in the genome, T3 promoter sequences upstream of the homolog gene, manual inspection of genes in OG18056 homolog neighbourhood, BLAST results, structural alignment results of homolog aligned to P.cor OG18056 and HHpred analysis
T3SS: Closest hit T3SS in this genome
T3 promoter: Presence of hrp/PIP box upstream of homolog gene
T6 effector region: Identification of T6 machinery in gene neighbour of OG18056 homolog
T6 effector sec: results of secreteT6 analysis

### Sheet: Homolog information
										BLAST ANALYSIS								STRUCTURAL ALIGNMENT WITH NZ_LJPS01000073			HHPRED HIT 1									HHPRED HIT 2									HHPRED HIT 3
Genome ID	Strain	T3SS	T3 promoter	T3 promoter sequence	T3 effective score	T6 effector region	T6 effector sec	Gene neighbourhood (gene annotations of nearby genes within 10Kb)	Protein length	Max Score	Total Score	Query Cover	E value	Per. ident	Acc. Len	Accession	pLDDT	Alignment length	RMSD	TM-score	HHPred hit	Hit name	Probability	E-value	Score	SS	Aligned cols	Target length	Hit region	HHPred hit	Hit name	Probability	E-value	Score	SS	Aligned cols	Target length	Hit region	HHPred hit	Hit name	Probability	E-value	Score	SS	Aligned cols	Target length	Hit region
JAEUNC010000267	Betaproteobacteria bacterium isolate new MAG-163	none			0.00064		yes*	too short due to contig length	314	187	187	0.75	6e-53	38.19	314	MBL8511044.1	91.6	171	2.12	0.81836	5BNF_A	Uncharacterized protein; ADP-hydrolase, ADP-cyclase, calcium signalling, cADPR, HYDROLASE; 2.3A {Sus scrofa} SCOP: c.23.	98.31	1.1e-06	74.72	5.1	125	232	77-269
JAHXMX010000013	Pseudomonas fragi strain EYE_351	hrp1	hrp	GGAACTTTCCCGTTTGGTTATTCCACTTA	yes			transposons, hypothetical proteins (3)	352	478	478	1	2e-166	67.05	352	WP_248097471.1	77.3	174	0.65	0.96285	1R12_B	ADP-ribosyl cyclase; ADP-ribosyl cyclase, cyclic ADP-ribose, NAADP, Ca2+ signalling, HYDROLASE; 1.7A {Aplysia californic	97.49	6.6e-05	66.13	2	118	258	140-317
NZ_AOBW01000011	Pectobacterium carotovorum subsp. carotovorum PCCS1	hrp1	hrp	GGAACATTTTTTTAATTCCTGCCACTCA	yes			Phospholipid transport system genes, extensins (6)	366	305	305	0.76	7e-98	55.93	366	WP_181846639.1	73	174	0.92	0.82987	1R12_B	ADP-ribosyl cyclase; ADP-ribosyl cyclase, cyclic ADP-ribose, NAADP, Ca2+ signalling, HYDROLASE; 1.7A {Aplysia californic	97.26	0.0009	59.38	6.4	144	258	123-326
NZ_CM001230	Brenneria sp. EniD312	hrp1	hrp	GGAACCATTCCCCCTTTCATTCCACTCA	yes			T3SS machinery (5)	364	276	276	0.76	1e-86	50.75	364	WP_009112572.1	75.3	174	0.9	0.92292	7DUO_B	ADP-ribosyl cyclase/cyclic ADP-ribose hydrolase 1; daratumumab, CD38, multiple myeloma, ANTIMICROBIAL PROTEIN, ANTITUMOR	96.23	0.0053	53.73	3.3	125	229	142-324
NZ_CP034036	Brenneria nigrifluens DSM 30175 = ATCC 13028	hrp1	hrp	GGAACCATTCCCCCTTTCATTCCACTCA	yes			T3SS machinery (5)	364	276	276	0.76	1e-86	50.75	364	WP_009112572.1	75.3	174	0.9	0.92292	7DUO_B	ADP-ribosyl cyclase/cyclic ADP-ribose hydrolase 1; daratumumab, CD38, multiple myeloma, ANTIMICROBIAL PROTEIN, ANTITUMOR	96.23	0.0053	53.73	3.3	125	229	142-324
NZ_CP065044	Pectobacterium aroidearum strain L6	hrp1	hrp	GGAACATTTTTTTAATTCCTGCCACTCA	yes			Phospholipid transport system genes, extensins (6)	366	304	304	0.76	9e-98	55.93	366	WP_205948027.1	73.7	174	0.84	0.83379	1R12_B	ADP-ribosyl cyclase; ADP-ribosyl cyclase, cyclic ADP-ribose, NAADP, Ca2+ signalling, HYDROLASE; 1.7A {Aplysia californic	97.26	0.00091	59.35	6.4	144	258	123-326
NZ_CP066267	Pseudomonas tremae strain PA-1-12B	hrp1	hrp	GGAACTGATTATCTGTTTTTTGCCACGCA	yes			Transposons, coronatine, T3Es (1)	350	724	724	1	0	99.71	350	WP_147467987.1	76.9	174	0.45	0.99228	7DUO_B	ADP-ribosyl cyclase/cyclic ADP-ribose hydrolase 1; daratumumab, CD38, multiple myeloma, ANTIMICROBIAL PROTEIN, ANTITUMOR	97.93	4e-05	66.39	7.3	116	229	138-311
NZ_CP066271	Pseudomonas tremae strain PA-1-10F	hrp1	hrp	GGAACTGATTATCTGTTTTTTGCCACGCA	yes			Transposons, coronatine, T3Es (1)	350	724	724	1	0	99.71	350	WP_147467987.1	76.9	174	0.45	0.99228	7DUO_B	ADP-ribosyl cyclase/cyclic ADP-ribose hydrolase 1; daratumumab, CD38, multiple myeloma, ANTIMICROBIAL PROTEIN, ANTITUMOR	97.93	4e-05	66.39	7.3	116	229	138-311
NZ_CP084023	Pectobacterium aroidearum strain LJ2	hrp1	hrp	GGAACATTTTTTTAATTCCTGCCACTCA	yes			Phospholipid transport system genes, extensins (6)	366	305	305	0.76	7e-98	55.93	366	WP_181846639.1	73	174	0.92	0.82987	1R12_B	ADP-ribosyl cyclase; ADP-ribosyl cyclase, cyclic ADP-ribose, NAADP, Ca2+ signalling, HYDROLASE; 1.7A {Aplysia californic	97.26	0.0009	59.38	6.4	144	258	123-326
NZ_CP084032	Pectobacterium colocasium strain LJ1	hrp1	hrp	GGAACTTCTTCAGATAAAAAACCACCTA	yes			transposons, iron transport cluster (4)	364	278	278	0.86	1e-87	45.51	363	WP_225087701.1	76.8	174	0.74	0.81772	7DUO_B	ADP-ribosyl cyclase/cyclic ADP-ribose hydrolase 1; daratumumab, CD38, multiple myeloma, ANTIMICROBIAL PROTEIN, ANTITUMOR	96.29	0.0044	54.17	3.2	151	229	114-322
NZ_CP090587	Pectobacterium aroidearum strain AK049	hrp1	hrp	GGAACATTTTTTTAATTCCTGCCACTCA	yes			Phospholipid transport system genes, extensins (6)	366	305	305	0.76	7e-98	55.93	366	WP_181846639.1	73	174	0.92	0.82987	1R12_B	ADP-ribosyl cyclase; ADP-ribosyl cyclase, cyclic ADP-ribose, NAADP, Ca2+ signalling, HYDROLASE; 1.7A {Aplysia californic	97.26	0.0009	59.38	6.4	144	258	123-326
NZ_CP090588	Pectobacterium aroidearum strain AK042	hrp1	hrp	GGAACATTTTTTTAATTCCTGCCACTCA	yes			Phospholipid transport system genes, extensins (6)	366	305	305	0.76	7e-98	55.93	366	WP_181846639.1	73	174	0.92	0.82987	1R12_B	ADP-ribosyl cyclase; ADP-ribosyl cyclase, cyclic ADP-ribose, NAADP, Ca2+ signalling, HYDROLASE; 1.7A {Aplysia californic	97.26	0.0009	59.38	6.4	144	258	123-326
NZ_CP090589	Pectobacterium aroidearum strain QJ316	hrp1	hrp	GGAACATTTTTTTAATTCCTGCCACTCA	yes			Phospholipid transport system genes, extensins (6)	366	305	305	0.76	7e-98	55.93	366	WP_181846639.1	73	174	0.92	0.82987	1R12_B	ADP-ribosyl cyclase; ADP-ribosyl cyclase, cyclic ADP-ribose, NAADP, Ca2+ signalling, HYDROLASE; 1.7A {Aplysia californic	97.26	0.0009	59.38	6.4	144	258	123-326
NZ_CP090590	Pectobacterium aroidearum strain QJ315	hrp1	hrp	GGAACATTTTTTTAATTCCTGCCACTCA	yes			Phospholipid transport system genes, extensins (6)	366	305	305	0.76	7e-98	55.93	366	WP_181846639.1	73	174	0.92	0.82987	1R12_B	ADP-ribosyl cyclase; ADP-ribosyl cyclase, cyclic ADP-ribose, NAADP, Ca2+ signalling, HYDROLASE; 1.7A {Aplysia californic	97.26	0.0009	59.38	6.4	144	258	123-326
NZ_CP090591	Pectobacterium aroidearum strain QJ313	hrp1	hrp	GGAACATTTTTTTAATTCCTGCCACTCA	yes			Phospholipid transport system genes, extensins (6)	366	305	305	0.76	7e-98	55.93	366	WP_181846639.1	73	174	0.92	0.82987	1R12_B	ADP-ribosyl cyclase; ADP-ribosyl cyclase, cyclic ADP-ribose, NAADP, Ca2+ signalling, HYDROLASE; 1.7A {Aplysia californic	97.26	0.0009	59.38	6.4	144	258	123-326
NZ_CP090592	Pectobacterium aroidearum strain QJ311	hrp1	hrp	GGAACATTTTTTTAATTCCTGCCACTCA	yes			Phospholipid transport system genes, extensins (6)	366	301	301	0.99	1e-96	46.69	366	WP_256599889.1	73.4	174	0.99	0.90479	1R12_B	ADP-ribosyl cyclase; ADP-ribosyl cyclase, cyclic ADP-ribose, NAADP, Ca2+ signalling, HYDROLASE; 1.7A {Aplysia californic	97.26	0.00092	59.32	6.4	126	258	141-326
NZ_CP090593	Pectobacterium aroidearum strain QJ036	hrp1	hrp	GGAACATTTTTTTAATTCCTGCCACTCA	yes			Phospholipid transport system genes, extensins (6)	366	305	305	0.76	7e-98	55.93	366	WP_181846639.1	73	174	0.92	0.82987	1R12_B	ADP-ribosyl cyclase; ADP-ribosyl cyclase, cyclic ADP-ribose, NAADP, Ca2+ signalling, HYDROLASE; 1.7A {Aplysia californic	97.26	0.0009	59.38	6.4	144	258	123-326
NZ_CP090594	Pectobacterium aroidearum strain QJ034	hrp1	hrp	GGAACATTTTTTTAATTCCTGCCACTCA	yes			Phospholipid transport system genes, extensins (6)	366	305	305	0.76	7e-98	55.93	366	WP_181846639.1	73	174	0.92	0.82987	1R12_B	ADP-ribosyl cyclase; ADP-ribosyl cyclase, cyclic ADP-ribose, NAADP, Ca2+ signalling, HYDROLASE; 1.7A {Aplysia californic	97.26	0.0009	59.38	6.4	144	258	123-326
NZ_CP090595	Pectobacterium aroidearum strain QJ011	hrp1	hrp	GGAACATTTTTTTAATTCCTGCCACTCA	yes			Phospholipid transport system genes, extensins (6)	366	301	301	0.99	1e-96	46.69	366	WP_256599889.1	73.4	174	0.99	0.90479	1R12_B	ADP-ribosyl cyclase; ADP-ribosyl cyclase, cyclic ADP-ribose, NAADP, Ca2+ signalling, HYDROLASE; 1.7A {Aplysia californic	97.26	0.00092	59.32	6.4	126	258	141-326
NZ_CP090596	Pectobacterium aroidearum strain QJ003	hrp1	hrp	GGAACATTTTTTTAATTCCTGCCACTCA	yes			Phospholipid transport system genes, extensins (6)	366	301	301	0.99	1e-96	46.69	366	WP_256599889.1	73.4	174	0.99	0.90479	1R12_B	ADP-ribosyl cyclase; ADP-ribosyl cyclase, cyclic ADP-ribose, NAADP, Ca2+ signalling, HYDROLASE; 1.7A {Aplysia californic	97.26	0.00092	59.32	6.4	126	258	141-326
NZ_CP090597	Pectobacterium aroidearum strain QJ002	hrp1	hrp	GGAACATTTTTTTAATTCCTGCCACTCA	yes			Phospholipid transport system genes, extensins (6)	366	301	301	0.99	1e-96	46.69	366	WP_256599889.1	73.4	174	0.99	0.90479	1R12_B	ADP-ribosyl cyclase; ADP-ribosyl cyclase, cyclic ADP-ribose, NAADP, Ca2+ signalling, HYDROLASE; 1.7A {Aplysia californic	97.26	0.00092	59.32	6.4	126	258	141-326
NZ_FODC01000007	Duganella sp. CF517	none			0	yes	yes	T6SS machinery (12)	554	52	52	0.49	0.005	25.58	554	WP_090325238.1	75.5	110	2.65	0.63805	7DUO_B	ADP-ribosyl cyclase/cyclic ADP-ribose hydrolase 1; daratumumab, CD38, multiple myeloma, ANTIMICROBIAL PROTEIN, ANTITUMOR	99.37	2.7e-12	115.92	9	132	229	386-532	7WOO_I	Nucleoporin NSP1; nuclear pore complex, inner ring, protomer, Saccharomyces cerevisiae, TRANSPORT PROTEIN; 3.71A {Saccha	88.48	25	37.09	15.3	118	823	119-240	7EFT_B	Cell shape protein MreC; scaffold protein, dimer, filament-like structure, STRUCTURAL PROTEIN; 2.1A {Escherichia coli}	48.78	47	32.15	5.2	43	367	286-328
NZ_JAAAXX010000001	Pseudomonas frederiksbergensis strain PgKB32	none			2e-05		yes	Efflux RND transporters (9)	923	133	133	0.75	5e-30	34.17	923	WP_163907710.1	78.9	132	4.44	0.4445	1R12_B	ADP-ribosyl cyclase; ADP-ribosyl cyclase, cyclic ADP-ribose, NAADP, Ca2+ signalling, HYDROLASE; 1.7A {Aplysia californic	97.28	0.00016	70.86	2.2	150	258	698-907	5KIS_B	RHS2; ABC toxin, RHS, TOXIN; 2.4A {Yersinia entomophaga}	100	1.5e-64	525.43	17.3	646	965	5-656
NZ_JAAEBW010000003	Pseudomonas weihenstephanensis strain TMW2	pcrD, hrp1	hrp	GGAACTTTATTGTCTTTTTTGTCACATA	0.62			transposons, hypothetical proteins (2)	366	466	466	1	3e-161	64.2	366	WP_203302644.1	75.5	173	0.49	0.97905	7DUO_B	ADP-ribosyl cyclase/cyclic ADP-ribose hydrolase 1; daratumumab, CD38, multiple myeloma, ANTIMICROBIAL PROTEIN, ANTITUMOR	97.86	3.8e-05	66.91	6	117	229	152-326
NZ_JABMJK010000002	Duganella sp. SG902	hrp2			0.99	yes	yes	T6SS machinery (11)	554	50.1	50.1	0.5	0.019	26.67	554	WP_176645490.1	77.7	114	3.2	0.5651	7DUO_B	ADP-ribosyl cyclase/cyclic ADP-ribose hydrolase 1; daratumumab, CD38, multiple myeloma, ANTIMICROBIAL PROTEIN, ANTITUMOR	99.48	2.4e-13	122.62	10.3	154	229	378-545	7WOO_I	Nucleoporin NSP1; nuclear pore complex, inner ring, protomer, Saccharomyces cerevisiae, TRANSPORT PROTEIN; 3.71A {Saccha	84.42	57	32.9	16.7	118	823	118-239	7EFT_B	Cell shape protein MreC; scaffold protein, dimer, filament-like structure, STRUCTURAL PROTEIN; 2.1A {Escherichia coli}	83.78	3.6	37.64	5.8	47	367	279-320
NZ_JACERI010000001	Pectobacterium aroidearum strain MY2	hrp1	hrp	GGAACATTTTTTTAATTCCTGCCACTCA	yes			Phospholipid transport system genes, extensins (6)	366	301	301	0.99	2e-96	46.69	366	WP_181828441.1	73.7	174	1.07	0.90064	1R12_B	ADP-ribosyl cyclase; ADP-ribosyl cyclase, cyclic ADP-ribose, NAADP, Ca2+ signalling, HYDROLASE; 1.7A {Aplysia californic	97.25	0.00093	59.28	6.4	126	258	141-326
NZ_JACERJ010000001	Pectobacterium aroidearum strain MY7	hrp1	hrp	GGAACATTTTTTTAATTCCTGCCACTCA	yes			Phospholipid transport system genes, extensins (6)	366	303	303	0.76	3e-97	55.56	366	WP_181844196.1	73.5	174	0.82	0.83467	1R12_B	ADP-ribosyl cyclase; ADP-ribosyl cyclase, cyclic ADP-ribose, NAADP, Ca2+ signalling, HYDROLASE; 1.7A {Aplysia californic	97.24	0.0009	59.37	6.2	144	258	123-326
NZ_JACERM010000001	Pectobacterium aroidearum strain MY18	hrp1	hrp	GGAACATTTTTTTAATTCCTGCCACTCA	yes			Phospholipid transport system genes, extensins (6)	366	305	305	0.76	7e-98	55.93	366	WP_181846639.1	73	174	0.92	0.82987	1R12_B	ADP-ribosyl cyclase; ADP-ribosyl cyclase, cyclic ADP-ribose, NAADP, Ca2+ signalling, HYDROLASE; 1.7A {Aplysia californic	97.26	0.0009	59.38	6.4	144	258	123-326
NZ_JACHCP010000003	Rhodanobacter sp. A1T4	none			0.00014	yes	yes	T6SS machinery (13)	329	183	183	0.78	5e-51	38.75	329	WP_184669822.1	87.1	171	2.01	0.72171	5BNF_A	Uncharacterized protein; ADP-hydrolase, ADP-cyclase, calcium signalling, cADPR, HYDROLASE; 2.3A {Sus scrofa} SCOP: c.23.	98.56	1.2e-07	80.88	5.5	150	232	58-278
NZ_JAJEJP010000002	Paraburkholderia sp. ZP32-5	hrp2	PIP	TTCGTAACCGAAGATTCCGCTTCGC	yes			T3SS (hrp2) machinery (7)	292	169	169	0.76	7e-46	34.95	292	WP_233836522.1	92.4	172	2.24	0.78021	3GC6_B	Ecto-NAD+ glycohydrolase (CD38 molecule); CD38, cyclic ADP ribose, ecto-ADP-ribosyl cyclase, Glycosidase, Hydrolase; HET	98.23	1.2e-06	75.12	3.7	134	247	69-269
NZ_JAJUKI010000006	Pseudomonas bubulae strain KU 04	hrp1	hrp	GGAACTTTCCCGTTTGGTTATTCCACTTA	yes			transposons, hypothetical proteins (3)	352	419	419	0.76	3e-144	72.86	270	WP_235573125.1	75.7	174	0.48	0.96863	1R12_B	ADP-ribosyl cyclase; ADP-ribosyl cyclase, cyclic ADP-ribose, NAADP, Ca2+ signalling, HYDROLASE; 1.7A {Aplysia californic	97.54	4.8e-05	67.01	1.8	118	258	140-317
NZ_JAKJKE010000019	Pseudomonas fragi strain L3	hrp1	hrp	GGAACTTTCCCGTTTGGTTATTCCACTTA	yes			transposons, hypothetical proteins (3)	352	419	419	0.76	2e-144	72.86	270	WP_237148998.1	77.1	174	0.57	0.96524	1R12_B	ADP-ribosyl cyclase; ADP-ribosyl cyclase, cyclic ADP-ribose, NAADP, Ca2+ signalling, HYDROLASE; 1.7A {Aplysia californic	97.32	0.00013	64.29	1.9	118	258	140-317
NZ_JALJWR010000001	Pseudomonas migulae strain NBRC 102157	InvA			yes		yes	Sarcosine oxidases (8)	282	126	126	0.7	9e-30	34.39	282	WP_253433006.1	79.3	160	1.92	0.83965	1R12_B	ADP-ribosyl cyclase; ADP-ribosyl cyclase, cyclic ADP-ribose, NAADP, Ca2+ signalling, HYDROLASE; 1.7A {Aplysia californic	97.25	0.00028	60.61	3	124	258	87-260
NZ_LHVN01000002	Pseudomonas sp. P1.31	none			0.98		yes	Efflux RND transporters (9)	927	125	125	0.7	2e-27	32.7	927	WP_053116505.1	79.2	131	3.85	0.56304	1R12_B	ADP-ribosyl cyclase; ADP-ribosyl cyclase, cyclic ADP-ribose, NAADP, Ca2+ signalling, HYDROLASE; 1.7A {Aplysia californic	95.47	0.047	53.96	6.7	115	258	725-899	5KIS_B	RHS2; ABC toxin, RHS, TOXIN; 2.4A {Yersinia entomophaga}	100	2.1e-61	502.31	24.8	651	965	1-657
NZ_LJPS01000073	Pseudomonas coronafaciens pv. atropurpurea strain ICMP 4457 ParICMP4457	hrp1	hrp	GGAACTGATTATCTGTTTTTTGCCACGCA	yes			Transposons, coronatine, T3Es (1)	350	726	726	1	0	100	350	WP_147478164.1	77.5	174	0	1	7DUO_B	ADP-ribosyl cyclase/cyclic ADP-ribose hydrolase 1; daratumumab, CD38, multiple myeloma, ANTIMICROBIAL PROTEIN, ANTITUMOR	97.99	3.1e-05	67.11	7.6	116	229	138-311
NZ_LLWI01000076	Pseudomonas sp. TAD18	pcrD, hrp1	hrp	GGAACTTTATTGTCTTTTTTGTCACATA	0.62			transposons, hypothetical proteins (2)	366	465	465	1	3e-161	63.92	352	KVV04182.1	76.3	173	0.57	0.97598	7DUO_B	ADP-ribosyl cyclase/cyclic ADP-ribose hydrolase 1; daratumumab, CD38, multiple myeloma, ANTIMICROBIAL PROTEIN, ANTITUMOR	97.86	3.8e-05	66.88	6	117	229	152-326
NZ_LLWJ01000066	Pseudomonas sp. TAA207	pcrD, hrp1	hrp	GGAACTTTATTGTCTTTTTTGTCACATA	0.62			transposons, hypothetical proteins (2)	366	465	465	1	6e-161	63.92	366	WP_131811522.1	76.3	173	0.57	0.97598	7DUO_B	ADP-ribosyl cyclase/cyclic ADP-ribose hydrolase 1; daratumumab, CD38, multiple myeloma, ANTIMICROBIAL PROTEIN, ANTITUMOR	97.86	3.8e-05	66.88	6	117	229	152-326
NZ_NWTM01000001	Pectobacterium zantedeschiae strain 9M	hrp1	hrp	GGAACATTTTTTTAATTCCTGCCACTCA	yes			Phospholipid transport system genes, extensins (6)	366	302	302	0.76	1e-96	55.56	366	WP_129704654.1	73.5	174	0.9	0.83106	1R12_B	ADP-ribosyl cyclase; ADP-ribosyl cyclase, cyclic ADP-ribose, NAADP, Ca2+ signalling, HYDROLASE; 1.7A {Aplysia californic	97.15	0.0014	58.22	6.4	144	258	123-326
NZ_PESL01000001	Pectobacterium zantedeschiae strain 2M	hrp1	hrp	GGAACATTTTTTTAATTCCTGCCACTCA	yes			Phospholipid transport system genes, extensins (6)	366	302	302	0.76	1e-96	55.56	366	WP_129704654.1	73.5	174	0.9	0.83106	1R12_B	ADP-ribosyl cyclase; ADP-ribosyl cyclase, cyclic ADP-ribose, NAADP, Ca2+ signalling, HYDROLASE; 1.7A {Aplysia californic	97.15	0.0014	58.22	6.4	144	258	123-326
NZ_QETE01000001	Pectobacterium zantedeschiae strain PC2	hrp1	hrp	GGAACATTTTTTTAATTCCTGCCACTCA	yes			Phospholipid transport system genes, extensins (6)	366	302	302	0.76	1e-96	55.56	366	WP_129704654.1	73.5	174	0.9	0.83106	1R12_B	ADP-ribosyl cyclase; ADP-ribosyl cyclase, cyclic ADP-ribose, NAADP, Ca2+ signalling, HYDROLASE; 1.7A {Aplysia californic	97.15	0.0014	58.22	6.4	144	258	123-326
NZ_RBQJ01000014	Pseudomonas coronafaciens pv. atropurpurea strain ICMP 4460 ParICMP4460	hrp1	hrp	GGAACTGATTATCTGTTTTTTGCCACGCA	yes			Transposons, coronatine, T3Es (1)	350	724	724	1	0	99.71	350	WP_147467987.1	76.9	174	0.45	0.99228	7DUO_B	ADP-ribosyl cyclase/cyclic ADP-ribose hydrolase 1; daratumumab, CD38, multiple myeloma, ANTIMICROBIAL PROTEIN, ANTITUMOR	97.93	4e-05	66.39	7.3	116	229	138-311
NZ_RBTK01000210	Pseudomonas coronafaciens pv. atropurpurea strain ICMP 4328 ParICMP4328	hrp1	hrp	GGAACTGATTATCTGTTTTTTGCCACGCA	yes			Transposons, coronatine, T3Es (1)	350	726	726	1	0	100	350	WP_147478164.1	77.5	174	0	1	7DUO_B	ADP-ribosyl cyclase/cyclic ADP-ribose hydrolase 1; daratumumab, CD38, multiple myeloma, ANTIMICROBIAL PROTEIN, ANTITUMOR	97.04	0.0017	54.85	5.6	87	229	138-311
NZ_RBUX01000129	Pseudomonas coronafaciens pv. atropurpurea strain ICMP 4451 ParICMP4451	hrp1	hrp	GGAACTGATTATCTGTTTTTTGCCACGCA	yes			Transposons, coronatine, T3Es (1)	350	726	726	1	0	100	350	WP_147478164.1	77.5	174	0	1	7DUO_B	ADP-ribosyl cyclase/cyclic ADP-ribose hydrolase 1; daratumumab, CD38, multiple myeloma, ANTIMICROBIAL PROTEIN, ANTITUMOR	97.99	3.1e-05	67.11	7.6	116	229	138-311
PBXV01000117	Gammaproteobacteria bacterium isolate RS470	none			0	yes		T6SS machinery (10)	285	68.2	68.2	0.38	9e-09	35.29	285	MBT09153.1	67.7	124	2.28	0.73092	3P5S_B	CD38 molecule; CD38, CYCLIC ADP RIBOSE, ECTO-ADP-RIBOSYL CYCLASE, GLYCOSIDASE, HYDROLASE; HET: AVU, NAG, SO4; 1.95A {Bos	97.7	9.4e-05	64.93	5.9	136	278	75-230
*e.value 0.2

### Sheet: secreteT6 0.5
genome	hit	identities	evalue	bit score
NZ_JALJWR010000001	EFF00092	34.884	0.041	29.3
NZ_JALJWR010000001	EFF00150	32.558	0.2	27.3
NZ_JALJWR010000001	EFF00136	32.558	0.21	26.9
JAEUNC010000267	EFF01294	30.769	0.2	27.3
NZ_JACHCP010000003	EFF01294	37.037	0.066	28.9
NZ_FODC01000007	EFF01294	21.901	1.62e-07	48.1
NZ_FODC01000007	EFF01530	25.21	0.003	33.9
NZ_FODC01000007	EFF01804	18.954	0.036	30.8
NZ_JABMJK010000002	EFF01294	21.116	1.32e-06	45.1
NZ_JABMJK010000002	EFF01530	23.507	6.59e-05	39.3
NZ_JABMJK010000002	EFF01804	27.536	0.008	32.7
NZ_JAAAXX010000001	EFF18622	25.333	9.07e-16	76.3
NZ_JAAAXX010000001	EFF01814	23.457	2.81e-10	58.2
NZ_JAAAXX010000001	EFF01814	20.701	1.94e-05	42.4
NZ_JAAAXX010000001	EFF18626	25.068	2.9e-10	58.2
NZ_JAAAXX010000001	EFF18626	36.111	0.21	29.3
NZ_JAAAXX010000001	EFF01499	23.427	1.34e-09	56.2
NZ_JAAAXX010000001	EFF01499	24.667	0.000273	38.5
NZ_JAAAXX010000001	EFF18627	24.021	4.11e-08	50.8
NZ_JAAAXX010000001	EFF18628	24.798	4.53e-08	51.2
NZ_JAAAXX010000001	EFF18628	36.111	0.21	29.3
NZ_JAAAXX010000001	EFF18625	24.438	7.65e-08	50.4
NZ_JAAAXX010000001	EFF18625	36.111	0.19	29.3
NZ_JAAAXX010000001	EFF01474	21.823	1.12e-07	49.7
NZ_JAAAXX010000001	EFF01474	22.939	0.004	35
NZ_JAAAXX010000001	EFF01838	26.648	1.25e-07	49.7
NZ_JAAAXX010000001	EFF01838	24.219	0.009	33.5
NZ_JAAAXX010000001	EFF01838	26.829	0.12	30
NZ_JAAAXX010000001	EFF01255	25.589	1.45e-07	49.3
NZ_JAAAXX010000001	EFF28267	33.333	2.27e-07	48.9
NZ_JAAAXX010000001	EFF28264	33.333	6.43e-07	47.4
NZ_JAAAXX010000001	EFF18624	24.028	2.29e-06	45.4
NZ_JAAAXX010000001	EFF18624	22.667	7.75e-05	40.4
NZ_JAAAXX010000001	EFF18624	20.681	0.063	30.8
NZ_JAAAXX010000001	EFF01455	24.438	5.96e-06	44.3
NZ_JAAAXX010000001	EFF01455	23.711	0.34	28.5
NZ_JAAAXX010000001	EFF01455	21.714	0.42	28.1
NZ_JAAAXX010000001	EFF18623	22.878	2.74e-05	42
NZ_JAAAXX010000001	EFF18623	22.667	8.81e-05	40.4
NZ_JAAAXX010000001	EFF18623	20.299	0.068	30.8
NZ_JAAAXX010000001	EFF28269	36.508	7.38e-05	40.4
NZ_JAAAXX010000001	EFF01518	27.35	7.83e-05	40.4
NZ_JAAAXX010000001	EFF01254	32.941	0.000139	39.7
NZ_JAAAXX010000001	EFF18620	36.667	0.000212	38.9
NZ_JAAAXX010000001	EFF01519	36.667	0.000308	38.5
NZ_JAAAXX010000001	EFF76654	39.344	0.000534	37.7
NZ_JAAAXX010000001	EFF01500	35.385	0.000571	37.7
NZ_JAAAXX010000001	EFF01500	22.054	0.1	30.4
NZ_JAAAXX010000001	EFF01813	38.333	0.000748	37.4
NZ_JAAAXX010000001	EFF01813	20.544	0.006	34.3
NZ_JAAAXX010000001	EFF01813	23.926	0.033	32
NZ_JAAAXX010000001	EFF01452	34.545	0.003	35.4
NZ_JAAAXX010000001	EFF76639	28.182	0.013	33.1
NZ_JAAAXX010000001	EFF28262	31.746	0.058	31.2
NZ_JAAAXX010000001	EFF76647	30.189	0.06	30.8
NZ_JAAAXX010000001	EFF01036	30.189	0.065	30.8
NZ_JAAAXX010000001	EFF01835	36.17	0.43	27.3
NZ_LHVN01000002	EFF18622	23.994	1.54e-17	82
NZ_LHVN01000002	EFF01814	24.765	6.63e-12	63.5
NZ_LHVN01000002	EFF01814	19.231	6.66e-06	43.9
NZ_LHVN01000002	EFF01499	22.531	4.38e-09	54.3
NZ_LHVN01000002	EFF01499	21.795	0.32	28.5
NZ_LHVN01000002	EFF01255	27.338	1.41e-08	52.8
NZ_LHVN01000002	EFF01255	23.86	0.027	32
NZ_LHVN01000002	EFF18623	21.552	6.13e-08	50.4
NZ_LHVN01000002	EFF18623	23.418	0.004	35
NZ_LHVN01000002	EFF28267	35.227	6.96e-08	50.4
NZ_LHVN01000002	EFF28267	24.086	0.048	31.2
NZ_LHVN01000002	EFF28267	22.549	0.12	30
NZ_LHVN01000002	EFF18624	21.317	1.4e-07	49.3
NZ_LHVN01000002	EFF18624	23.418	0.004	35
NZ_LHVN01000002	EFF01474	24.866	1.96e-07	48.9
NZ_LHVN01000002	EFF01474	20.112	3.15e-06	45.1
NZ_LHVN01000002	EFF18625	22.527	1.99e-07	48.9
NZ_LHVN01000002	EFF18627	22.19	1.34e-06	45.8
NZ_LHVN01000002	EFF18626	22.478	1.62e-06	45.8
NZ_LHVN01000002	EFF28269	39.394	2.85e-06	45.1
NZ_LHVN01000002	EFF28269	30.952	0.066	30.8
NZ_LHVN01000002	EFF28269	24.474	0.07	30.8
NZ_LHVN01000002	EFF28262	23.413	9.11e-06	43.5
NZ_LHVN01000002	EFF28262	22.059	0.13	30
NZ_LHVN01000002	EFF18628	21.902	1.08e-05	43.1
NZ_LHVN01000002	EFF01838	24.723	1.52e-05	42.7
NZ_LHVN01000002	EFF01838	27.746	0.017	32.7
NZ_LHVN01000002	EFF01455	21.041	1.94e-05	42.4
NZ_LHVN01000002	EFF01500	32.432	8.13e-05	40.4
NZ_LHVN01000002	EFF01500	23.897	0.00051	37.7
NZ_LHVN01000002	EFF76654	37.255	0.000101	40
NZ_LHVN01000002	EFF18620	37.705	0.000105	40
NZ_LHVN01000002	EFF01452	37.736	0.00012	39.7
NZ_LHVN01000002	EFF01519	36.047	0.000121	39.7
NZ_LHVN01000002	EFF01254	23.151	0.000201	39.3
NZ_LHVN01000002	EFF01254	24.561	0.004	34.7
NZ_LHVN01000002	EFF28264	38.298	0.000606	37.4
NZ_LHVN01000002	EFF28264	25.463	0.5	28.1
NZ_LHVN01000002	EFF76639	22.105	0.001	37
NZ_LHVN01000002	EFF01813	34	0.002	35.8
NZ_LHVN01000002	EFF01813	21.788	0.16	29.6
NZ_LHVN01000002	EFF01813	21.667	0.32	28.5
NZ_LHVN01000002	EFF01813	21.839	0.35	28.5
NZ_LHVN01000002	EFF01518	35.294	0.002	35.8
NZ_LHVN01000002	EFF01835	39.583	0.009	32.7
